# ZDHHC5 targets Protocadherin 7 to the cell surface by a palmitoylation-dependent mechanism to promote successful cytokinesis

**DOI:** 10.1101/2020.05.24.111831

**Authors:** Nazlı Ezgi Özkan Küçük, Berfu Nur Yiğit, Beste Senem Değirmenci, Mohammad Haroon Qureshi, Altuğ Kamacıoğlu, Nima Bavili, Alper Kiraz, Nurhan Özlü

## Abstract

Cell division requires dramatic reorganization of the cell cortex that is primarily driven by the actomyosin network. We previously reported that Protocadherin 7 (PCDH7) enriches at the cell surface during mitosis which is required for building up the full mitotic rounding pressure. Here we showed that PCDH7 gets palmitoylated and interacts with the palmitoyltransferase, ZDHHC5. Both PCDH7 and ZDHHC5 co-localize at the mitotic cell surface, and they translocate to the cleavage furrow during cytokinesis. PCDH7’s localization depends on palmitoylation activity of ZDHHC5. Loss of expression of PCDH7 impairs active RhoA and phospho-myosin levels at the cleavage furrow and increases the rate of multinucleated cells. This work uncovers a palmitoylation-dependent translocation mechanism for PCDH7 and attributes a regulatory role to contributing actomyosin activity during cytokinesis.
