## Supplementary material for "ZDHHC5 targets Protocadherin 7 to the cell surface by a palmitoylation-dependent mechanism to promote successful cytokinesis": Table S1

### Sheet: Mitosis
Protein	Description	Gene Name	Len	PSM_control_1	PSM_control_2	PSM_control_3	PSM_control_4	PSM_Experiment_1	PSM_Experiment_2	PSM_Experiment_3	PSM_Experiment_4	LogFoldChange	Zstatistic	fdr	FDRup	FDRdown	significant
O60245	Protocadherin-7 OS=Homo sapiens GN=PCDH7 PE=1 SV=2	PCDH7	1069	0	0	0	0	47	91	33	20	3.81	11.6691	0	0	0.635515	+
Q09666	Neuroblast differentiation-associated protein AHNAK OS=Homo sapiens GN=AHNAK PE=1 SV=2	AHNAK	5890	0	0	0	0	25	4	0	4	2.215	4.3418	3e-06	0	0.64601	+
P31948	Stress-induced-phosphoprotein 1 OS=Homo sapiens GN=STIP1 PE=1 SV=1	STIP1	543	0	0	1	0	0	0	0	25	2.077	3.8438	7.2e-05	1.1e-05	0.654498	+
Q15149	Plectin OS=Homo sapiens GN=PLEC PE=1 SV=3	PLEC	4684	0	0	9	0	0	0	0	83	2.014	6.4223	0	0	0.637275	+
P55072	Transitional endoplasmic reticulum ATPase OS=Homo sapiens GN=VCP PE=1 SV=4	VCP	806	0	1	2	0	0	0	0	31	1.947	3.8999	5.2e-05	8e-06	0.65333	+
P15311	Ezrin OS=Homo sapiens GN=EZR PE=1 SV=4	EZR	586	0	0	0	0	0	5	0	19	1.944	3.5284	0.00038	6.6e-05	0.662839	+
P08195	4F2 cell-surface antigen heavy chain OS=Homo sapiens GN=SLC3A2 PE=1 SV=3	SLC3A2	630	0	0	2	0	5	14	0	12	1.924	4.2181	7e-06	1e-06	0.647802	+
P23588	Eukaryotic translation initiation factor 4B OS=Homo sapiens GN=EIF4B PE=1 SV=2	EIF4B	611	0	0	2	0	0	0	0	27	1.8	3.7302	0.000133	2.2e-05	0.657131	+
Q08J23	tRNA (cytosine(34)-C(5))-methyltransferase OS=Homo sapiens GN=NSUN2 PE=1 SV=2	NSUN2	767	0	1	0	0	0	0	0	17	1.754	2.8351	0.009981	0.001818	0.692563	+
P49588	Alanine--tRNA ligase, cytoplasmic OS=Homo sapiens GN=AARS PE=1 SV=2	AARS	968	0	1	1	0	0	0	0	19	1.754	3.3268	0.001076	0.000186	0.669872	+
Q00610	Clathrin heavy chain 1 OS=Homo sapiens GN=CLTC PE=1 SV=5	CLTC	1675	0	2	3	2	0	3	0	39	1.742	4.3264	3e-06	1e-06	0.646223	+
P14625	Endoplasmin OS=Homo sapiens GN=HSP90B1 PE=1 SV=1	HSP90B1	803	0	5	4	0	0	4	0	49	1.705	4.9917	0	0	0.640461	+
P61604	10 kDa heat shock protein, mitochondrial OS=Homo sapiens GN=HSPE1 PE=1 SV=2	HSPE1	102	0	0	1	0	0	0	0	17	1.685	3.0518	0.004094	0.000698	0.68139	+
Q7Z2W4	Zinc finger CCCH-type antiviral protein 1 OS=Homo sapiens GN=ZC3HAV1 PE=1 SV=3	ZC3HAV1	902	3	3	0	0	6	33	0	1	1.667	4.343	3e-06	0	0.645994	+
P21333	Filamin-A OS=Homo sapiens GN=FLNA PE=1 SV=4	FLNA	2647	2	4	2	0	8	14	2	22	1.628	4.2645	5e-06	1e-06	0.647107	+
Q04695	Keratin, type I cytoskeletal 17 OS=Homo sapiens GN=KRT17 PE=1 SV=2	KRT17	432	0	1	1	0	1	0	0	16	1.614	2.9846	0.005495	0.000947	0.684599	+
P07237	Protein disulfide-isomerase OS=Homo sapiens GN=P4HB PE=1 SV=3	P4HB	508	0	0	3	0	0	0	0	25	1.61	3.4792	0.000491	8.5e-05	0.664439	+
Q02790	Peptidyl-prolyl cis-trans isomerase FKBP4 OS=Homo sapiens GN=FKBP4 PE=1 SV=3	FKBP4	459	0	0	4	0	0	1	0	29	1.585	3.5631	0.000318	5.5e-05	0.66176	+
Q92945	Far upstream element-binding protein 2 OS=Homo sapiens GN=KHSRP PE=1 SV=4	KHSRP	711	1	0	0	0	0	2	0	13	1.582	2.6258	0.020635	0.004215	0.706408	+
P12814	Alpha-actinin-1 OS=Homo sapiens GN=ACTN1 PE=1 SV=2	ACTN1	892	0	0	2	0	0	0	0	19	1.571	2.9347	0.006765	0.001183	0.687117	+
Q99497	Protein deglycase DJ-1 OS=Homo sapiens GN=PARK7 PE=1 SV=2	PARK7	189	0	1	2	0	0	0	0	18	1.562	2.9624	0.006034	0.001046	0.685704	+
Q13838	Spliceosome RNA helicase DDX39B OS=Homo sapiens GN=DDX39B PE=1 SV=1	DDX39B	428	0	0	2	1	0	0	0	18	1.558	2.6772	0.017408	0.003456	0.702657	+
P37802	Transgelin-2 OS=Homo sapiens GN=TAGLN2 PE=1 SV=3	TAGLN2	199	0	3	4	0	0	6	0	33	1.555	3.9453	4e-05	6e-06	0.652439	+
P38646	Stress-70 protein, mitochondrial OS=Homo sapiens GN=HSPA9 PE=1 SV=2	HSPA9	679	0	3	0	0	1	5	0	20	1.534	3.3621	0.000898	0.000156	0.668552	+
P23246	Splicing factor, proline- and glutamine-rich OS=Homo sapiens GN=SFPQ PE=1 SV=2	SFPQ	707	1	3	0	0	0	2	0	22	1.479	3.3309	0.001053	0.000182	0.669716	+
P04083	Annexin A1 OS=Homo sapiens GN=ANXA1 PE=1 SV=2	ANXA1	346	0	2	3	0	0	1	0	26	1.474	3.3567	0.000923	0.00016	0.668751	+
P31947	14-3-3 protein sigma OS=Homo sapiens GN=SFN PE=1 SV=1	SFN	248	0	0	5	0	0	1	0	30	1.424	3.6309	0.000224	3.8e-05	0.659768	+
P34932	Heat shock 70 kDa protein 4 OS=Homo sapiens GN=HSPA4 PE=1 SV=4	HSPA4	840	0	2	0	0	0	1	0	16	1.417	2.6557	0.018702	0.003758	0.704196	+
P13010	X-ray repair cross-complementing protein 5 OS=Homo sapiens GN=XRCC5 PE=1 SV=3	XRCC5	732	0	1	0	0	0	0	0	12	1.417	2.3656	0.047217	0.010679	0.72932	+
P08670	Vimentin OS=Homo sapiens GN=VIM PE=1 SV=4	VIM	466	3	2	14	0	8	21	0	52	1.41	5.4283	0	0	0.638929	+
P19338	Nucleolin OS=Homo sapiens GN=NCL PE=1 SV=3	NCL	710	0	1	5	0	0	0	0	28	1.409	3.3328	0.001043	0.00018	0.669645	+
Q04637	Eukaryotic translation initiation factor 4 gamma 1 OS=Homo sapiens GN=EIF4G1 PE=1 SV=4	EIF4G1	1599	0	0	1	0	0	0	0	12	1.361	2.3696	0.04663	0.010536	0.72892	+
Q13509	Tubulin beta-3 chain OS=Homo sapiens GN=TUBB3 PE=1 SV=2	TUBB3	450	0	0	13	0	0	58	0	0	1.331	4.5298	1e-06	0	0.643725	+
P02545	Prelamin-A/C OS=Homo sapiens GN=LMNA PE=1 SV=1	LMNA	664	0	4	12	0	0	7	1	55	1.327	4.9496	0	0	0.640663	+
Q8NBS9	Thioredoxin domain-containing protein 5 OS=Homo sapiens GN=TXNDC5 PE=1 SV=2	TXNDC5	432	0	0	2	0	0	1	0	14	1.289	2.5854	0.023527	0.004909	0.709533	+
P11940	Polyadenylate-binding protein 1 OS=Homo sapiens GN=PABPC1 PE=1 SV=2	PABPC1	636	2	7	0	0	0	24	0	12	1.28	3.6435	0.000209	3.5e-05	0.659415	+
P12277	Creatine kinase B-type OS=Homo sapiens GN=CKB PE=1 SV=1	CKB	381	0	3	0	0	0	2	0	16	1.269	2.5186	0.029137	0.006273	0.71505	+
P50990	T-complex protein 1 subunit theta OS=Homo sapiens GN=CCT8 PE=1 SV=4	CCT8	548	2	3	0	0	1	5	0	16	1.249	2.8015	0.011297	0.002093	0.694547	+
Q08211	ATP-dependent RNA helicase A OS=Homo sapiens GN=DHX9 PE=1 SV=4	DHX9	1270	0	2	4	3	0	2	1	30	1.245	3.1757	0.002291	0.00039	0.675917	+
P40925	Malate dehydrogenase, cytoplasmic OS=Homo sapiens GN=MDH1 PE=1 SV=4	MDH1	334	0	2	0	0	0	0	0	13	1.244	2.3531	0.049107	0.011134	0.730581	+
O00148	ATP-dependent RNA helicase DDX39A OS=Homo sapiens GN=DDX39A PE=1 SV=2	DDX39A	427	1	3	0	0	0	4	0	15	1.24	2.7268	0.01471	0.00284	0.699265	+
P27105	Erythrocyte band 7 integral membrane protein OS=Homo sapiens GN=STOM PE=1 SV=3	STOM	288	0	5	0	0	1	17	0	7	1.233	3.0198	0.004719	0.000808	0.682894	+
P62158	Calmodulin OS=Homo sapiens GN=CALM1 PE=1 SV=2	CALM1	149	0	0	2	0	0	0	0	13	1.222	2.4702	0.033969	0.007455	0.719323	+
P22314	Ubiquitin-like modifier-activating enzyme 1 OS=Homo sapiens GN=UBA1 PE=1 SV=3	UBA1	1058	0	4	5	0	0	1	0	33	1.208	3.4104	0.0007	0.000122	0.666805	+
Q9UQ80	Proliferation-associated protein 2G4 OS=Homo sapiens GN=PA2G4 PE=1 SV=3	PA2G4	394	0	0	4	0	0	0	0	19	1.195	2.8152	0.010743	0.001977	0.693728	+
Q14697	Neutral alpha-glucosidase AB OS=Homo sapiens GN=GANAB PE=1 SV=3	GANAB	944	1	8	2	0	1	10	0	24	1.172	3.379	0.000823	0.000143	0.667933	+
P08758	Annexin A5 OS=Homo sapiens GN=ANXA5 PE=1 SV=2	ANXA5	320	0	5	1	0	0	0	0	22	1.17	2.892	0.008027	0.001426	0.689378	+
Q99714	3-hydroxyacyl-CoA dehydrogenase type-2 OS=Homo sapiens GN=HSD17B10 PE=1 SV=3	HSD17B10	261	0	3	0	0	0	6	0	11	1.169	2.4995	0.030959	0.006719	0.716709	+
P78371	T-complex protein 1 subunit beta OS=Homo sapiens GN=CCT2 PE=1 SV=4	CCT2	535	0	8	2	0	0	6	0	28	1.129	3.2301	0.001753	0.0003	0.673666	+
P30041	Peroxiredoxin-6 OS=Homo sapiens GN=PRDX6 PE=1 SV=3	PRDX6	224	0	0	4	0	0	0	0	16	1.087	2.395	0.043052	0.00967	0.726409	+
P50395	Rab GDP dissociation inhibitor beta OS=Homo sapiens GN=GDI2 PE=1 SV=2	GDI2	445	0	5	0	0	0	4	0	16	1.082	2.4453	0.036746	0.008134	0.72161	+
P31943	Heterogeneous nuclear ribonucleoprotein H OS=Homo sapiens GN=HNRNPH1 PE=1 SV=4	HNRNPH1	449	2	4	2	1	2	3	0	19	1.056	2.6696	0.017856	0.00356	0.703196	+
P27797	Calreticulin OS=Homo sapiens GN=CALR PE=1 SV=1	CALR	417	0	0	4	0	0	0	0	16	1.03	2.3492	0.049712	0.011279	0.730977	+
Q14974	Importin subunit beta-1 OS=Homo sapiens GN=KPNB1 PE=1 SV=2	KPNB1	876	0	4	5	2	0	0	1	28	0.984	2.8823	0.008335	0.001487	0.689906	+
P49327	Fatty acid synthase OS=Homo sapiens GN=FASN PE=1 SV=3	FASN	2511	1	27	25	9	0	23	8	133	0.98	6.5079	0	0	0.637026	+
P26599	Polypyrimidine tract-binding protein 1 OS=Homo sapiens GN=PTBP1 PE=1 SV=1	PTBP1	531	2	4	0	0	0	6	1	13	0.977	2.3798	0.045161	0.010181	0.727905	+
P27348	14-3-3 protein theta OS=Homo sapiens GN=YWHAQ PE=1 SV=1	YWHAQ	245	0	0	8	0	0	0	0	23	0.894	2.4355	0.037901	0.008416	0.722527	+
P49368	T-complex protein 1 subunit gamma OS=Homo sapiens GN=CCT3 PE=1 SV=4	CCT3	545	0	8	0	0	0	10	0	14	0.872	2.3566	0.04857	0.011005	0.730227	+
P62847	40S ribosomal protein S24 OS=Homo sapiens GN=RPS24 PE=1 SV=1	RPS24	133	7	22	1	1	8	53	0	6	0.795	3.638	0.000215	3.6e-05	0.659568	+
P63241	Eukaryotic translation initiation factor 5A-1 OS=Homo sapiens GN=EIF5A PE=1 SV=2	EIF5A	154	0	8	6	0	0	0	0	31	0.78	2.5903	0.023158	0.00482	0.709145	+
P07900	Heat shock protein HSP 90-alpha OS=Homo sapiens GN=HSP90AA1 PE=1 SV=5	HSP90AA1	732	0	19	23	8	0	25	3	79	0.761	4.4321	2e-06	0	0.644839	+
P62258	14-3-3 protein epsilon OS=Homo sapiens GN=YWHAE PE=1 SV=1	YWHAE	255	2	3	12	0	0	2	0	35	0.756	2.7783	0.012281	0.002304	0.695965	+
Q9NR30	Nucleolar RNA helicase 2 OS=Homo sapiens GN=DDX21 PE=1 SV=5	DDX21	783	0	12	0	1	2	26	0	2	0.754	2.4189	0.039933	0.008912	0.7241	+
P50991	T-complex protein 1 subunit delta OS=Homo sapiens GN=CCT4 PE=1 SV=4	CCT4	539	0	8	5	2	0	11	0	20	0.741	2.4574	0.03537	0.007798	0.720491	+
P0DMV9	Heat shock 70 kDa protein 1B OS=Homo sapiens GN=HSPA1B PE=1 SV=1	HSPA1B	641	0	15	13	6	0	14	0	54	0.711	3.2901	0.001296	0.000223	0.671281	+
P11021	78 kDa glucose-regulated protein OS=Homo sapiens GN=HSPA5 PE=1 SV=2	HSPA5	654	6	17	8	0	2	8	0	51	0.695	3.0401	0.004315	0.000736	0.681935	+
P00966	Argininosuccinate synthase OS=Homo sapiens GN=ASS1 PE=1 SV=2	ASS1	412	4	23	3	2	4	32	1	26	0.686	3.194	0.002095	0.000357	0.67515	+
P26641	Elongation factor 1-gamma OS=Homo sapiens GN=EEF1G PE=1 SV=3	EEF1G	437	2	10	5	4	3	13	2	23	0.673	2.4058	0.041617	0.009321	0.725359	+
P22626	Heterogeneous nuclear ribonucleoproteins A2/B1 OS=Homo sapiens GN=HNRNPA2B1 PE=1 SV=2	HNRNPA2B1	353	2	8	11	0	2	4	0	36	0.661	2.4888	0.032027	0.00698	0.717654	+
P63244	Guanine nucleotide-binding protein subunit beta-2-like 1 OS=Homo sapiens GN=GNB2L1 PE=1 SV=3	GNB2L1	317	5	15	10	6	0	45	3	20	0.66	3.2109	0.001928	0.000329	0.67445	+
Q04721	Neurogenic locus notch homolog protein 2 OS=Homo sapiens GN=NOTCH2 PE=1 SV=3	NOTCH2	2471	1	0	28	23	48	0	28	25	0.653	3.7417	0.000125	2e-05	0.656847	+
P05783	Keratin, type I cytoskeletal 18 OS=Homo sapiens GN=KRT18 PE=1 SV=2	KRT18	430	5	13	14	2	2	11	2	48	0.621	2.9497	0.006362	0.001107	0.686347	+
P11142	Heat shock cognate 71 kDa protein OS=Homo sapiens GN=HSPA8 PE=1 SV=1	HSPA8	646	5	18	13	7	3	11	3	56	0.529	2.8066	0.011089	0.002049	0.69424	+
P12236	ADP/ATP translocase 3 OS=Homo sapiens GN=SLC25A6 PE=1 SV=4	SLC25A6	298	6	37	0	0	0	54	8	12	0.496	2.6078	0.021881	0.004513	0.707781	+
Q96RQ3	Methylcrotonoyl-CoA carboxylase subunit alpha, mitochondrial OS=Homo sapiens GN=MCCC1 PE=1 SV=3	MCCC1	725	40	93	4	6	48	154	11	4	0.417	4.0681	1.9e-05	3e-06	0.650222	+
P46777	60S ribosomal protein L5 OS=Homo sapiens GN=RPL5 PE=1 SV=3	RPL5	297	5	47	8	2	8	57	8	20	0.398	2.4826	0.032661	0.007135	0.718207	+
P62241	40S ribosomal protein S8 OS=Homo sapiens GN=RPS8 PE=1 SV=2	RPS8	208	17	36	9	8	24	53	7	20	0.384	2.439	0.037485	0.008314	0.722198	+
P08238	Heat shock protein HSP 90-beta OS=Homo sapiens GN=HSP90AB1 PE=1 SV=4	HSP90AB1	724	3	44	30	19	2	42	6	85	0.343	2.5577	0.025719	0.00544	0.711767	+

### Sheet: Interphase
Protein	Description	Gene Name	Len	PSM_control_1	PSM_control_2	PSM_control_3	PSM_control_4	PSM_Experiment_1	PSM_Experiment_2	PSM_Experiment_3	PSM_Experiment_4	LogFoldChange	Zstatistic	fdr	FDRup	FDRdown	significant
O60245	Protocadherin-7 OS=Homo sapiens GN=PCDH7 PE=1 SV=2	PCDH7	1069	0	0	0	0	37	103	23	41	3.983	8.1234	0	0	0.592215	+
Q09666	Neuroblast differentiation-associated protein AHNAK OS=Homo sapiens GN=AHNAK PE=1 SV=2	AHNAK	5890	0	0	0	0	22	61	5	2	3.216	5.8661	0	0	0.597477	+
P05787	Keratin, type II cytoskeletal 8 OS=Homo sapiens GN=KRT8 PE=1 SV=7	KRT8	483	1	5	0	0	0	16	79	0	2.527	6.1999	0	0	0.596057	+
P08195	4F2 cell-surface antigen heavy chain OS=Homo sapiens GN=SLC3A2 PE=1 SV=3	SLC3A2	630	0	0	0	0	3	19	10	6	2.257	4.3212	0	0	0.606408	+
P04259	Keratin, type II cytoskeletal 6B OS=Homo sapiens GN=KRT6B PE=1 SV=5	KRT6B	564	0	0	0	0	4	0	14	13	2.24	3.8259	0	0	0.61635	+
P19338	Nucleolin OS=Homo sapiens GN=NCL PE=1 SV=3	NCL	710	0	1	0	0	0	1	30	0	2.185	4.1464	0	0	0.609148	+
Q9H902	Receptor expression-enhancing protein 1 OS=Homo sapiens GN=REEP1 PE=1 SV=1	REEP1	201	6	0	0	0	67	0	0	0	2.064	5.7216	0	0	0.598222	+
Q14974	Importin subunit beta-1 OS=Homo sapiens GN=KPNB1 PE=1 SV=2	KPNB1	876	0	0	0	0	0	0	24	1	1.991	3.8139	0	0	0.616653	+
P06744	Glucose-6-phosphate isomerase OS=Homo sapiens GN=GPI PE=1 SV=4	GPI	558	0	0	1	0	0	0	22	2	1.983	3.8163	0	0	0.616593	+
P31948	Stress-induced-phosphoprotein 1 OS=Homo sapiens GN=STIP1 PE=1 SV=1	STIP1	543	0	1	0	0	0	0	22	0	1.964	3.2702	6e-06	0	0.630311	+
P23246	Splicing factor, proline- and glutamine-rich OS=Homo sapiens GN=SFPQ PE=1 SV=2	SFPQ	707	1	0	0	0	0	3	22	0	1.956	3.5949	0	0	0.622198	+
P27105	Erythrocyte band 7 integral membrane protein OS=Homo sapiens GN=STOM PE=1 SV=3	STOM	288	1	2	0	0	2	19	8	0	1.883	3.6991	0	0	0.619576	+
P61981	14-3-3 protein gamma OS=Homo sapiens GN=YWHAG PE=1 SV=2	YWHAG	247	0	0	0	0	0	0	21	1	1.87	3.599	0	0	0.622096	+
Q02790	Peptidyl-prolyl cis-trans isomerase FKBP4 OS=Homo sapiens GN=FKBP4 PE=1 SV=3	FKBP4	459	0	2	0	0	0	0	26	0	1.815	3.8962	0	0	0.614598	+
P30153	Serine/threonine-protein phosphatase 2A 65 kDa regulatory subunit A alpha isoform OS=Homo sapiens GN=PPP2R1A PE=1 SV=4	PPP2R1A	589	0	1	0	0	0	0	18	0	1.809	3.1997	1.1e-05	1e-06	0.632263	+
P78371	T-complex protein 1 subunit beta OS=Homo sapiens GN=CCT2 PE=1 SV=4	CCT2	535	0	4	0	0	0	10	27	0	1.801	4.2923	0	0	0.606798	+
P07900	Heat shock protein HSP 90-alpha OS=Homo sapiens GN=HSP90AA1 PE=1 SV=5	HSP90AA1	732	0	13	0	0	0	16	76	0	1.79	6.5603	0	0	0.594859	+
Q08211	ATP-dependent RNA helicase A OS=Homo sapiens GN=DHX9 PE=1 SV=4	DHX9	1270	1	3	1	0	0	6	21	3	1.706	3.8576	0	0	0.615553	+
P07602	Prosaposin OS=Homo sapiens GN=PSAP PE=1 SV=2	PSAP	524	0	0	0	0	0	0	16	2	1.7	2.8931	9e-05	9e-06	0.643057	+
Q04695	Keratin, type I cytoskeletal 17 OS=Homo sapiens GN=KRT17 PE=1 SV=2	KRT17	432	0	0	0	0	0	0	16	1	1.685	2.6938	0.000324	3.4e-05	0.652606	+
P04083	Annexin A1 OS=Homo sapiens GN=ANXA1 PE=1 SV=2	ANXA1	346	0	3	0	0	0	3	26	0	1.656	3.8725	0	0	0.615182	+
P27797	Calreticulin OS=Homo sapiens GN=CALR PE=1 SV=1	CALR	417	0	0	0	0	0	0	16	1	1.596	2.9394	6.6e-05	6e-06	0.641135	+
P31943	Heterogeneous nuclear ribonucleoprotein H OS=Homo sapiens GN=HNRNPH1 PE=1 SV=4	HNRNPH1	449	1	2	0	0	1	7	12	0	1.537	2.8934	9e-05	9e-06	0.643044	+
P55072	Transitional endoplasmic reticulum ATPase OS=Homo sapiens GN=VCP PE=1 SV=4	VCP	806	0	4	0	0	0	1	26	0	1.528	3.2171	1e-05	1e-06	0.631768	+
Q9C0B5	Palmitoyltransferase ZDHHC5 OS=Homo sapiens GN=ZDHHC5 PE=1 SV=2	ZDHHC5	715	0	0	0	0	3	11	0	0	1.528	2.4876	0.001155	0.000129	0.664567	+
P31949	Protein S100-A11 OS=Homo sapiens GN=S100A11 PE=1 SV=2	S100A11	105	0	0	0	0	0	0	13	2	1.508	2.6894	0.000333	3.5e-05	0.652839	+
P12814	Alpha-actinin-1 OS=Homo sapiens GN=ACTN1 PE=1 SV=2	ACTN1	892	0	1	0	0	0	0	14	0	1.504	2.6203	0.000514	5.6e-05	0.656633	+
P67936	Tropomyosin alpha-4 chain OS=Homo sapiens GN=TPM4 PE=1 SV=3	TPM4	248	0	2	0	0	0	4	14	0	1.465	2.9697	5.4e-05	5e-06	0.639937	+
P49327	Fatty acid synthase OS=Homo sapiens GN=FASN PE=1 SV=3	FASN	2511	2	36	0	0	0	34	131	5	1.461	8.291	0	0	0.591828	+
Q00610	Clathrin heavy chain 1 OS=Homo sapiens GN=CLTC PE=1 SV=5	CLTC	1675	0	7	0	0	0	6	33	1	1.461	3.8816	0	0	0.614957	+
P62158	Calmodulin OS=Homo sapiens GN=CALM1 PE=1 SV=2	CALM1	149	0	1	0	0	0	0	12	0	1.453	2.4273	0.001647	0.000186	0.66846	+
P08670	Vimentin OS=Homo sapiens GN=VIM PE=1 SV=4	VIM	466	8	8	0	0	5	19	50	0	1.44	5.4191	0	0	0.599814	+
Q7L014	Probable ATP-dependent RNA helicase DDX46 OS=Homo sapiens GN=DDX46 PE=1 SV=2	DDX46	1031	0	1	0	0	1	11	2	0	1.438	2.4667	0.001307	0.000146	0.665895	+
P61978	Heterogeneous nuclear ribonucleoprotein K OS=Homo sapiens GN=HNRNPK PE=1 SV=1	HNRNPK	463	0	7	0	0	0	9	29	2	1.426	4.0732	0	0	0.610572	+
P60660	Myosin light polypeptide 6 OS=Homo sapiens GN=MYL6 PE=1 SV=2	MYL6	151	0	1	0	0	0	0	12	0	1.423	2.2755	0.003857	0.00045	0.679119	+
Q14103	Heterogeneous nuclear ribonucleoprotein D0 OS=Homo sapiens GN=HNRNPD PE=1 SV=1	HNRNPD	355	0	1	0	0	0	1	13	0	1.369	2.3578	0.002451	0.00028	0.673181	+
P15531	Nucleoside diphosphate kinase A OS=Homo sapiens GN=NME1 PE=1 SV=1	NME1	152	0	4	0	0	0	2	22	0	1.36	2.998	4.5e-05	4e-06	0.638861	+
P67809	Nuclease-sensitive element-binding protein 1 OS=Homo sapiens GN=YBX1 PE=1 SV=3	YBX1	324	0	0	0	0	0	3	9	0	1.322	2.4785	0.001219	0.000136	0.665143	+
P68431	Histone H3.1 OS=Homo sapiens GN=HIST1H3A PE=1 SV=2	HIST1H3A	136	0	0	0	0	0	0	9	2	1.309	2.1174	0.008714	0.001068	0.69172	+
P35241	Radixin OS=Homo sapiens GN=RDX PE=1 SV=1	RDX	583	1	0	0	0	0	0	10	0	1.257	2.0961	0.009669	0.001194	0.693552	+
P08758	Annexin A5 OS=Homo sapiens GN=ANXA5 PE=1 SV=2	ANXA5	320	0	2	0	0	0	2	12	0	1.245	2.3475	0.002596	0.000298	0.673903	+
P00491	Purine nucleoside phosphorylase OS=Homo sapiens GN=PNP PE=1 SV=2	PNP	289	0	1	0	0	0	1	9	0	1.231	1.7908	0.036744	0.005248	0.724185	+
P09651	Heterogeneous nuclear ribonucleoprotein A1 OS=Homo sapiens GN=HNRNPA1 PE=1 SV=5	HNRNPA1	372	2	4	0	0	1	1	23	0	1.226	2.9563	5.9e-05	5e-06	0.640461	+
P37802	Transgelin-2 OS=Homo sapiens GN=TAGLN2 PE=1 SV=3	TAGLN2	199	0	6	0	0	0	3	24	0	1.224	3.0291	3.6e-05	3e-06	0.637725	+
P53007	Tricarboxylate transport protein, mitochondrial OS=Homo sapiens GN=SLC25A1 PE=1 SV=2	SLC25A1	311	0	0	0	0	0	8	2	0	1.22	2.0485	0.012136	0.001527	0.697773	+
P08238	Heat shock protein HSP 90-beta OS=Homo sapiens GN=HSP90AB1 PE=1 SV=4	HSP90AB1	724	4	28	3	0	0	38	79	1	1.211	6.6521	0	0	0.594585	+
P05783	Keratin, type I cytoskeletal 18 OS=Homo sapiens GN=KRT18 PE=1 SV=2	KRT18	430	4	10	0	0	2	9	41	1	1.21	4.1472	0	0	0.609133	+
P05388	60S acidic ribosomal protein P0 OS=Homo sapiens GN=RPLP0 PE=1 SV=1	RPLP0	317	0	4	0	0	0	2	18	0	1.208	2.739	0.000243	2.5e-05	0.650262	+
P37837	Transaldolase OS=Homo sapiens GN=TALDO1 PE=1 SV=2	TALDO1	337	0	2	0	0	0	0	12	0	1.174	2.2534	0.004342	0.00051	0.680782	+
Q96AE4	Far upstream element-binding protein 1 OS=Homo sapiens GN=FUBP1 PE=1 SV=3	FUBP1	644	0	2	0	0	0	6	7	0	1.172	2.1632	0.006935	0.000837	0.687894	+
P49588	Alanine--tRNA ligase, cytoplasmic OS=Homo sapiens GN=AARS PE=1 SV=2	AARS	968	0	4	0	0	0	0	18	0	1.163	2.6784	0.000357	3.8e-05	0.653428	+
P62258	14-3-3 protein epsilon OS=Homo sapiens GN=YWHAE PE=1 SV=1	YWHAE	255	2	8	0	0	0	4	32	0	1.158	3.4741	1e-06	0	0.625172	+
P22626	Heterogeneous nuclear ribonucleoproteins A2/B1 OS=Homo sapiens GN=HNRNPA2B1 PE=1 SV=2	HNRNPA2B1	353	1	7	0	0	0	0	29	0	1.147	3.1889	1.2e-05	1e-06	0.632575	+
P23528	Cofilin-1 OS=Homo sapiens GN=CFL1 PE=1 SV=3	CFL1	166	0	4	0	0	0	4	15	0	1.147	2.6224	0.000507	5.5e-05	0.656514	+
Q14247	Src substrate cortactin OS=Homo sapiens GN=CTTN PE=1 SV=2	CTTN	550	0	2	0	0	0	7	5	0	1.108	2.0409	0.012576	0.001588	0.698464	+
P14625	Endoplasmin OS=Homo sapiens GN=HSP90B1 PE=1 SV=1	HSP90B1	803	0	15	0	0	0	8	44	0	1.102	4.0078	0	0	0.611975	+
P62269	40S ribosomal protein S18 OS=Homo sapiens GN=RPS18 PE=1 SV=3	RPS18	152	0	2	2	0	0	0	13	0	1.1	2.2118	0.005405	0.000642	0.683995	+
Q969Q0	60S ribosomal protein L36a-like OS=Homo sapiens GN=RPL36AL PE=1 SV=3	RPL36AL	106	7	0	2	3	7	27	0	4	1.091	3.5041	1e-06	0	0.624437	+
O00571	ATP-dependent RNA helicase DDX3X OS=Homo sapiens GN=DDX3X PE=1 SV=3	DDX3X	662	1	10	1	0	0	15	21	0	1.091	3.4554	1e-06	0	0.625629	+
P07355	Annexin A2 OS=Homo sapiens GN=ANXA2 PE=1 SV=2	ANXA2	339	0	23	0	0	0	41	32	2	1.076	4.6024	0	0	0.603637	+
O00148	ATP-dependent RNA helicase DDX39A OS=Homo sapiens GN=DDX39A PE=1 SV=2	DDX39A	427	2	2	0	0	0	2	12	0	1.072	2.1012	0.009433	0.001163	0.69311	+
P05198	Eukaryotic translation initiation factor 2 subunit 1 OS=Homo sapiens GN=EIF2S1 PE=1 SV=3	EIF2S1	315	0	1	0	0	0	0	8	0	1.051	1.7161	0.0489	0.007278	0.733137	+
O95573	Long-chain-fatty-acid--CoA ligase 3 OS=Homo sapiens GN=ACSL3 PE=1 SV=3	ACSL3	720	0	7	0	0	1	24	0	0	1.05	2.6635	0.000392	4.2e-05	0.654234	+
P31689	DnaJ homolog subfamily A member 1 OS=Homo sapiens GN=DNAJA1 PE=1 SV=2	DNAJA1	397	0	2	0	0	0	0	10	0	1.039	1.8747	0.026188	0.003575	0.714863	+
Q9Y3F4	Serine-threonine kinase receptor-associated protein OS=Homo sapiens GN=STRAP PE=1 SV=1	STRAP	350	0	0	0	0	0	2	7	0	1.035	1.8285	0.031634	0.004426	0.719903	+
P06733	Alpha-enolase OS=Homo sapiens GN=ENO1 PE=1 SV=2	ENO1	434	27	38	5	2	10	126	56	5	1.015	7.3564	0	0	0.593335	+
P30041	Peroxiredoxin-6 OS=Homo sapiens GN=PRDX6 PE=1 SV=3	PRDX6	224	0	4	0	0	0	0	15	0	1.004	2.2352	0.004782	0.000564	0.682174	+
Q14697	Neutral alpha-glucosidase AB OS=Homo sapiens GN=GANAB PE=1 SV=3	GANAB	944	4	12	0	0	1	19	26	0	0.987	3.3155	4e-06	0	0.629122	+
P63104	14-3-3 protein zeta/delta OS=Homo sapiens GN=YWHAZ PE=1 SV=1	YWHAZ	245	0	8	0	0	0	0	26	0	0.968	2.7413	0.000239	2.5e-05	0.650145	+
P15121	Aldose reductase OS=Homo sapiens GN=AKR1B1 PE=1 SV=3	AKR1B1	316	0	3	0	0	0	5	7	0	0.937	1.8228	0.032366	0.004543	0.72054	+
P35579	Myosin-9 OS=Homo sapiens GN=MYH9 PE=1 SV=4	MYH9	1960	0	7	0	0	0	4	19	0	0.932	2.4155	0.001763	0.000199	0.669243	+
P00966	Argininosuccinate synthase OS=Homo sapiens GN=ASS1 PE=1 SV=2	ASS1	412	6	15	1	0	3	31	23	0	0.928	3.6969	0	0	0.619631	+
P13639	Elongation factor 2 OS=Homo sapiens GN=EEF2 PE=1 SV=4	EEF2	858	3	44	6	3	1	52	75	7	0.881	5.8112	0	0	0.597754	+
P35232	Prohibitin OS=Homo sapiens GN=PHB PE=1 SV=1	PHB	272	0	5	0	0	0	5	12	0	0.878	2.1802	0.006361	0.000763	0.686512	+
P15311	Ezrin OS=Homo sapiens GN=EZR PE=1 SV=4	EZR	586	0	10	0	0	0	8	20	0	0.877	2.7256	0.000265	2.8e-05	0.650946	+
P27348	14-3-3 protein theta OS=Homo sapiens GN=YWHAQ PE=1 SV=1	YWHAQ	245	0	8	0	0	0	0	23	1	0.874	2.4607	0.001354	0.000152	0.666281	+
P62081	40S ribosomal protein S7 OS=Homo sapiens GN=RPS7 PE=1 SV=1	RPS7	194	0	0	3	3	0	3	13	0	0.853	1.9271	0.020974	0.002788	0.709411	+
P32969	60S ribosomal protein L9 OS=Homo sapiens GN=RPL9 PE=1 SV=1	RPL9	192	11	4	4	2	5	32	10	2	0.852	3.2575	7e-06	1e-06	0.630653	+
P39023	60S ribosomal protein L3 OS=Homo sapiens GN=RPL3 PE=1 SV=2	RPL3	403	8	18	2	2	5	45	15	4	0.831	3.6827	0	0	0.619992	+
P26038	Moesin OS=Homo sapiens GN=MSN PE=1 SV=3	MSN	577	0	12	0	0	0	0	30	0	0.817	2.4485	0.001455	0.000163	0.66707	+
P68363	Tubulin alpha-1B chain OS=Homo sapiens GN=TUBA1B PE=1 SV=1	TUBA1B	451	0	55	9	7	0	95	53	7	0.782	5.1726	0	0	0.600944	+
P0DMV9	Heat shock 70 kDa protein 1B OS=Homo sapiens GN=HSPA1B PE=1 SV=1	HSPA1B	641	0	30	0	0	0	23	47	0	0.769	3.9137	0	0	0.614171	+
P46777	60S ribosomal protein L5 OS=Homo sapiens GN=RPL5 PE=1 SV=3	RPL5	297	7	25	4	4	4	59	18	3	0.765	4.074	0	0	0.610556	+
P30101	Protein disulfide-isomerase A3 OS=Homo sapiens GN=PDIA3 PE=1 SV=4	PDIA3	505	0	18	0	0	1	18	25	0	0.762	2.8386	0.000128	1.3e-05	0.645464	+
P07237	Protein disulfide-isomerase OS=Homo sapiens GN=P4HB PE=1 SV=3	P4HB	508	0	10	0	0	0	0	24	0	0.723	2.0876	0.010075	0.001248	0.694292	+
P12004	Proliferating cell nuclear antigen OS=Homo sapiens GN=PCNA PE=1 SV=1	PCNA	261	1	10	0	0	0	13	11	0	0.719	2.0795	0.010475	0.001302	0.695003	+
P12277	Creatine kinase B-type OS=Homo sapiens GN=CKB PE=1 SV=1	CKB	381	2	7	0	0	0	3	17	1	0.715	1.8964	0.023912	0.003228	0.712572	+
P40227	T-complex protein 1 subunit zeta OS=Homo sapiens GN=CCT6A PE=1 SV=3	CCT6A	531	3	20	0	0	0	26	21	1	0.686	2.8032	0.000161	1.6e-05	0.64711	+
P21796	Voltage-dependent anion-selective channel protein 1 OS=Homo sapiens GN=VDAC1 PE=1 SV=2	VDAC1	283	6	11	0	0	5	25	5	0	0.685	2.4001	0.001927	0.000218	0.670277	+
P14868	Aspartate--tRNA ligase, cytoplasmic OS=Homo sapiens GN=DARS PE=1 SV=2	DARS	501	0	10	0	0	1	15	9	0	0.683	1.9715	0.017263	0.002247	0.705001	+
P18077	60S ribosomal protein L35a OS=Homo sapiens GN=RPL35A PE=1 SV=2	RPL35A	110	4	9	2	0	4	19	7	0	0.662	2.1955	0.005881	0.000702	0.685285	+
Q7Z2W4	Zinc finger CCCH-type antiviral protein 1 OS=Homo sapiens GN=ZC3HAV1 PE=1 SV=3	ZC3HAV1	902	4	19	0	0	4	42	1	1	0.658	2.7393	0.000242	2.5e-05	0.650247	+
P22314	Ubiquitin-like modifier-activating enzyme 1 OS=Homo sapiens GN=UBA1 PE=1 SV=3	UBA1	1058	1	21	0	0	0	10	33	0	0.645	2.5318	0.000885	9.8e-05	0.661829	+
P23396	40S ribosomal protein S3 OS=Homo sapiens GN=RPS3 PE=1 SV=2	RPS3	243	4	16	1	0	1	23	16	0	0.639	2.492	0.001125	0.000125	0.66429	+
P04075	Fructose-bisphosphate aldolase A OS=Homo sapiens GN=ALDOA PE=1 SV=2	ALDOA	364	10	29	0	1	0	34	40	0	0.624	3.1072	2.1e-05	2e-06	0.635073	+
Q16777	Histone H2A type 2-C OS=Homo sapiens GN=HIST2H2AC PE=1 SV=4	HIST2H2AC	129	1	4	10	6	0	4	27	7	0.623	2.1931	0.005954	0.000711	0.685476	+
P48643	T-complex protein 1 subunit epsilon OS=Homo sapiens GN=CCT5 PE=1 SV=1	CCT5	541	0	15	0	0	0	15	16	0	0.615	2.0878	0.010065	0.001247	0.694275	+
Q96RQ3	Methylcrotonoyl-CoA carboxylase subunit alpha, mitochondrial OS=Homo sapiens GN=MCCC1 PE=1 SV=3	MCCC1	725	32	63	22	16	39	161	13	27	0.603	5.357	0	0	0.600119	+
P02786	Transferrin receptor protein 1 OS=Homo sapiens GN=TFRC PE=1 SV=2	TFRC	760	5	20	0	0	5	23	20	0	0.601	2.4225	0.001693	0.000191	0.668778	+
P06748	Nucleophosmin OS=Homo sapiens GN=NPM1 PE=1 SV=2	NPM1	294	5	14	0	0	1	19	17	0	0.596	2.129	0.00823	0.001004	0.690736	+
P32119	Peroxiredoxin-2 OS=Homo sapiens GN=PRDX2 PE=1 SV=5	PRDX2	198	0	11	0	0	0	7	16	0	0.593	1.7606	0.041313	0.006	0.727729	+
Q16658	Fascin OS=Homo sapiens GN=FSCN1 PE=1 SV=3	FSCN1	493	6	16	0	0	1	28	13	0	0.587	2.2641	0.0041	0.00048	0.679973	+
P50991	T-complex protein 1 subunit delta OS=Homo sapiens GN=CCT4 PE=1 SV=4	CCT4	539	2	16	0	0	0	13	20	0	0.556	1.9682	0.017518	0.002284	0.705323	+
P62750	60S ribosomal protein L23a OS=Homo sapiens GN=RPL23A PE=1 SV=1	RPL23A	156	2	11	10	8	4	34	9	8	0.553	2.3861	0.002088	0.000237	0.671227	+
P60174	Triosephosphate isomerase OS=Homo sapiens GN=TPI1 PE=1 SV=3	TPI1	286	0	20	0	0	0	3	33	0	0.532	2.0017	0.015069	0.001935	0.702105	+
P17987	T-complex protein 1 subunit alpha OS=Homo sapiens GN=TCP1 PE=1 SV=1	TCP1	556	6	23	0	0	0	37	13	0	0.512	2.3681	0.002312	0.000264	0.672465	+
P21333	Filamin-A OS=Homo sapiens GN=FLNA PE=1 SV=4	FLNA	2647	2	18	0	0	2	12	22	0	0.51	1.8222	0.032444	0.004555	0.720607	+
P00558	Phosphoglycerate kinase 1 OS=Homo sapiens GN=PGK1 PE=1 SV=3	PGK1	417	7	42	0	0	0	38	45	0	0.506	2.8605	0.000111	1.1e-05	0.644478	+
P41091	Eukaryotic translation initiation factor 2 subunit 3 OS=Homo sapiens GN=EIF2S3 PE=1 SV=3	EIF2S3	472	7	17	0	0	0	34	6	0	0.485	1.9307	0.02065	0.00274	0.709047	+
P14618	Pyruvate kinase PKM OS=Homo sapiens GN=PKM PE=1 SV=4	PKM	531	46	88	3	4	14	165	46	6	0.484	4.6957	0	0	0.603028	+
P04264	Keratin, type II cytoskeletal 1 OS=Homo sapiens GN=KRT1 PE=1 SV=6	KRT1	644	20	13	10	14	11	41	5	33	0.469	2.7546	0.00022	2.3e-05	0.649477	+
P26639	Threonine--tRNA ligase, cytoplasmic OS=Homo sapiens GN=TARS PE=1 SV=3	TARS	723	1	26	0	0	0	27	16	0	0.464	1.94	0.019834	0.00262	0.708111	+
P62979	Ubiquitin-40S ribosomal protein S27a OS=Homo sapiens GN=RPS27A PE=1 SV=2	RPS27A	156	6	14	0	0	10	22	0	0	0.452	1.7786	0.038536	0.005541	0.725604	+
P27635	60S ribosomal protein L10 OS=Homo sapiens GN=RPL10 PE=1 SV=4	RPL10	214	8	7	6	5	7	19	11	3	0.451	1.8167	0.033166	0.00467	0.721226	+
P10809	60 kDa heat shock protein, mitochondrial OS=Homo sapiens GN=HSPD1 PE=1 SV=2	HSPD1	573	3	29	0	0	3	9	39	1	0.427	1.9575	0.018369	0.002406	0.706372	+
P05141	ADP/ATP translocase 2 OS=Homo sapiens GN=SLC25A5 PE=1 SV=7	SLC25A5	298	19	49	9	0	19	82	11	5	0.411	2.8154	0.000149	1.5e-05	0.646536	+
P62847	40S ribosomal protein S24 OS=Homo sapiens GN=RPS24 PE=1 SV=1	RPS24	133	14	16	3	0	7	39	4	0	0.396	1.7678	0.040184	0.005813	0.726875	+
Q15233	Non-POU domain-containing octamer-binding protein OS=Homo sapiens GN=NONO PE=1 SV=4	NONO	471	11	23	2	1	5	28	20	0	0.389	1.7375	0.045118	0.006636	0.730508	+
P07195	L-lactate dehydrogenase B chain OS=Homo sapiens GN=LDHB PE=1 SV=2	LDHB	334	4	22	6	4	0	9	38	4	0.386	1.8335	0.031004	0.004326	0.719346	+
Q06830	Peroxiredoxin-1 OS=Homo sapiens GN=PRDX1 PE=1 SV=1	PRDX1	199	9	36	0	0	1	35	32	0	0.384	1.9346	0.020305	0.002689	0.708653	+
P11021	78 kDa glucose-regulated protein OS=Homo sapiens GN=HSPA5 PE=1 SV=2	HSPA5	654	5	41	0	0	1	15	53	0	0.383	2.1486	0.007465	0.000905	0.689097	+
Q02543	60S ribosomal protein L18a OS=Homo sapiens GN=RPL18A PE=1 SV=2	RPL18A	176	21	19	4	3	8	50	6	3	0.347	1.8552	0.028384	0.003915	0.716963	+
P05165	Propionyl-CoA carboxylase alpha chain, mitochondrial OS=Homo sapiens GN=PCCA PE=1 SV=4	PCCA	728	42	121	40	37	30	219	33	57	0.342	3.8812	0	0	0.614967	+
P62917	60S ribosomal protein L8 OS=Homo sapiens GN=RPL8 PE=1 SV=2	RPL8	257	32	19	5	5	21	50	8	6	0.342	1.9667	0.017635	0.0023	0.705469	+
P00338	L-lactate dehydrogenase A chain OS=Homo sapiens GN=LDHA PE=1 SV=2	LDHA	332	0	27	7	4	0	15	34	4	0.342	1.7823	0.037985	0.005451	0.725172	+
P29401	Transketolase OS=Homo sapiens GN=TKT PE=1 SV=3	TKT	623	23	95	3	2	3	117	45	2	0.296	2.4308	0.001613	0.000182	0.668229	+
P68371	Tubulin beta-4B chain OS=Homo sapiens GN=TUBB4B PE=1 SV=1	TUBB4B	445	31	114	0	0	9	126	59	0	0.284	2.8164	0.000148	1.5e-05	0.646489	+
P07437	Tubulin beta chain OS=Homo sapiens GN=TUBB PE=1 SV=2	TUBB	444	40	118	0	0	8	126	64	0	0.221	2.0043	0.014891	0.00191	0.701859	+
P11498	Pyruvate carboxylase, mitochondrial OS=Homo sapiens GN=PC PE=1 SV=2	PC	1178	164	316	150	150	102	563	110	189	0.214	4.5477	0	0	0.604053	+
